# Retention of a female-specific growth hormone receptor gene correlates with reverse sexual size dimorphism in birds

**DOI:** 10.64898/2026.04.10.717760

**Authors:** Shauna A. Rasband, Michael J. Braun, Philip L. F. Johnson

**Author notes:** **Author Emails:** Shauna A. Rasband Michael J. Braun Philip L. F. Johnson.

## Abstract

In bird species, larger males are the most common, followed by equal-sized sexes; larger females are rarest. Although multiple forces have been proposed to select for larger female body size, the molecular mechanisms determining this trait remain uncharacterized. The avian gene for growth hormone receptor (*GHR*) on the Z chromosome is a known factor in sex-specific development. Male birds (ZZ) have two copies of this gene, while females (ZW) typically have one. In addition to the Z copy of *GHR* found in all birds, we identified a second copy of *GHR,* documenting its presence or absence across the avian phylogeny by searching over a thousand genomes. This copy was solely found in females. When this second copy can be assigned to a chromosome, it is always located on the W. We infer that this second copy is a gametolog that was present in the common ancestor of extant birds, but has been lost from most lineages. *GHR-W* has notably been retained in hawks, eagles, vultures (Accipitriformes) and owls (Strigiformes). These groups display larger female size, making *GHR-W* an intriguing potential contributor to reverse sexual dimorphism. In these lineages, *GHR-W* retains intact gene structure, despite W-chromosome degradation that leads to loss of this gene from most birds. Analysis of published RNA-seq data demonstrates that *GHR-W* is expressed in accipitriform fibroblasts. Using available sex-specific mass data and correcting for phylogenetic structure, we report a robust correlation between retention of *GHR-W* and reverse sexual size dimorphism across avian clades.
