## Supplemental Table 2 for "Retention of a female-specific growth hormone receptor gene correlates with reverse sexual size dimorphism in birds"

### Sheet: Sheet1
Order	Species	Genome	SRA	Recorded Sex	Z:A Result Sex	Evidence of GHR-W	Z Coverage	Autosome Coverage	Z:A	Reference Genome Mapped To	Autosome Used From Reference Genome	Reason Checked
Accipitriformes	Accipiter_striatus	GCA_027497855.1	SRR17839736	Not recorded	Female	Good >0.50	13.5036	17.1294	0.788329	GCF_900496995.4_bAquChr1.4_genomic.fna	1	Are all genomes w/any evidence of 2 copies of GHR female?
Accipitriformes	Accipiter_superciliosus	GCA_027559655.1	SRR20912048	Not recorded	Female	Good >0.50	16.7136	26.4617	0.631615	GCF_900496995.4_bAquChr1.4_genomic.fna	1	Are all genomes w/any evidence of 2 copies of GHR female?
Coraciiformes	Actenoides_hombroni	GCA_024336885.1	SRR10185940	Not recorded	Female	Low <0.50	9.60503	15.2699	0.629017	GCA_009819595.1_bMerNub1.pri_genomic.fna	1	Are all genomes w/any evidence of 2 copies of GHR female?
Coraciiformes	Actenoides_lindsayi	GCA_025331215.1	SRR11364562	Not recorded	Female	Low <0.50	11.6245	18.8107	0.617973	GCA_009819595.1_bMerNub1.pri_genomic.fna	1	Are all genomes w/any evidence of 2 copies of GHR female?
Coraciiformes	Alcedo_atthis	GCA_033558465.1	SRR11426840	Not recorded	Female	Low <0.50	11.2534	15.9297	0.706441	GCA_009819595.1_bMerNub1.pri_genomic.fna	1	Are all genomes w/any evidence of 2 copies of GHR female?
Coraciiformes	Alcedo_semitorquata	GCA_033439885.1	SRR10186363	Not recorded	Female	Low <0.50	11.1516	15.8319	0.704375	GCA_009819595.1_bMerNub1.pri_genomic.fna	1	Are all genomes w/any evidence of 2 copies of GHR female?
Gruiformes	Antigone_vipio	GCA_012488435.1	DRR191149	Not recorded	Female	Low <0.50	26.275	47.2492	0.556094	GCA_011004875.1 bBalReg1.pri	4	Are all genomes w/any evidence of 2 copies of GHR female?
Accipitriformes	Buteo_buteo	GCA_025504755.1	SRR19071506	Not recorded	Female	Good >0.50	13.9282	23.4676	0.593508	GCF_900496995.4_bAquChr1.4_genomic.fna	1	Are all genomes w/any evidence of 2 copies of GHR female?
Accipitriformes	Buteo_japonicus	GCA_010312235.1	SRR6656033	Not recorded	Female	Good >0.50	17.3629	29.9163	0.580383	GCF_900496995.4_bAquChr1.4_genomic.fna	1	Are all genomes w/any evidence of 2 copies of GHR female?
Accipitriformes	Buteogallus_gundlachii	GCA_025448235.2	SRR21034923	Not recorded	Female	Low <0.50	8.19793	13.3985	0.611854	GCF_900496995.4_bAquChr1.4_genomic.fna	1	Are all genomes w/any evidence of 2 copies of GHR female?
Accipitriformes	Buteogallus_meridionalis	GCA_025727795.1	SRR21034868	Not recorded	Female	Low <0.50	8.89113	15.2706	0.582238	GCF_900496995.4_bAquChr1.4_genomic.fna	1	Are all genomes w/any evidence of 2 copies of GHR female?
Accipitriformes	Circus_maillardi	GCA_025727875.1	SRR21023724	Not recorded	Female	Low <0.50	6.95588	10.9202	0.636974	GCF_900496995.4_bAquChr1.4_genomic.fna	1	Are all genomes w/any evidence of 2 copies of GHR female?
Columbiformes	Columba_janthina_nitens	GCA_014362705.1	DRR250452	Not recorded	Female	Good >0.50	28.5443	48.6257	0.587021	GCF_036013475.1	3 (subset starting at 1 and ending the same length as Z)	Are all genomes w/any evidence of 2 copies of GHR female?
Tinamiformes	Crypturellus_boucardi	GCA_036873835.1	SRR26069827	Not recorded	Female	Low <0.50	5.7502	7.0793	0.812255	GCA_047922985.1	3 (subset starting at 1 and ending the same length as Z)	Are all genomes w/any evidence of 2 copies of GHR female?
Tinamiformes	Crypturellus_soui	GCA_032275445.1	SRR24774051	Not recorded	Female	Low <0.50	9.21891	17.564	0.524875	GCA_047922985.1	3 (subset starting at 1 and ending the same length as Z)	Are all genomes w/any evidence of 2 copies of GHR female?
Tinamiformes	Crypturellus_tataupa	GCA_034781795.1	SRR25655084	Not recorded	Female	Low <0.50	9.83051	18.458	0.532588	GCA_047922985.1	3 (subset starting at 1 and ending the same length as Z)	Are all genomes w/any evidence of 2 copies of GHR female?
Sphenisciformes	Eudyptes_schlegeli	GCA_010080425.1	SRR9860154	Not recorded	Female	Good >0.50	11.9402	20.3377	0.587097	GCA_027474245.1_bSphHub1.pri_genomic.fna	5	Are all genomes w/any evidence of 2 copies of GHR female?
Charadriiformes	Fratercula_cirrhata	GCA_014363165.1	DRR250456	Not recorded	Female	Good >0.50	35.5145	65.3584	0.543381	GCA_017639485.1_bPluApr1.pri_genomic.fna	4	Are all genomes w/any evidence of 2 copies of GHR female?
Charadriiformes	Gallinago_megala	GCA_026122685.1	SRR14579916	Not recorded	Female	Low <0.50	10.5407	19.0493	0.553338	GCA_017639485.1_bPluApr1.pri_genomic.fna	4	Are all genomes w/any evidence of 2 copies of GHR female?
Charadriiformes	Gallinago_nigripennis	GCA_027564165.1	SRR13402402	Not recorded	Female	Low <0.50	11.1936	20.2538	0.552667	GCA_017639485.1_bPluApr1.pri_genomic.fna	4	Are all genomes w/any evidence of 2 copies of GHR female?
Charadriiformes	Gallinago_stenura	GCA_027564225.1	SRR14428662	Not recorded	Female	Low <0.50	7.53869	13.4907	0.558806	GCA_017639485.1_bPluApr1.pri_genomic.fna	4	Are all genomes w/any evidence of 2 copies of GHR female?
Gruiformes	Grus_japonensis	GCA_002002985.2	DRR191145	Not recorded	Female	Low <0.50	26.7255	48.7193	0.548561	GCA_011004875.1 bBalReg1.pri	4	Are all genomes w/any evidence of 2 copies of GHR female?
Gruiformes	Grus_monacha	GCA_012487855.1	DRR191148	Not recorded	Female	Low <0.50	33.7934	60.7014	0.556715	GCA_011004875.1 bBalReg1.pri	4	Are all genomes w/any evidence of 2 copies of GHR female?
Accipitriformes	Haliaeetus_pelagicus	GCA_014363185.1	DRR250453	Not recorded	Female	Good >0.50	28.0439	46.2371	0.606524	GCF_900496995.4_bAquChr1.4_genomic.fna	1	Are all genomes w/any evidence of 2 copies of GHR female?
Accipitriformes	Henicopernis_longicauda	GCA_025310935.1	SRR18309612	Not recorded	Female	Low <0.50	10.3333	15.2488	0.677647	GCF_900496995.4_bAquChr1.4_genomic.fna	1	Are all genomes w/any evidence of 2 copies of GHR female?
Charadriiformes	Limnodromus_scolopaceus	GCA_028565335.1	SRR14581124	Not recorded	Female	Low <0.50	10.0109	18.015	0.555698	GCA_017639485.1_bPluApr1.pri_genomic.fna	4	Are all genomes w/any evidence of 2 copies of GHR female?
Sphenisciformes	Megadyptes_antipodes_antipodes	GCA_010078485.1	SRR9860176	Not recorded	Female	Low <0.50	23.3571	39.2609	0.59492	GCA_027474245.1_bSphHub1.pri_genomic.fna	5	Are all genomes w/any evidence of 2 copies of GHR female?
Accipitriformes	Milvus_aegyptius	GCA_035592155.1	SRR25668453	Not recorded	Female	Low <0.50	9.46523	15.7395	0.601368	GCF_900496995.4_bAquChr1.4_genomic.fna	1	Are all genomes w/any evidence of 2 copies of GHR female?
Accipitriformes	Nisaetus_floris	GCA_027580135.1	SRR19580041	Not recorded	Female	Low <0.50	10.5214	17.5994	0.597827	GCF_900496995.4_bAquChr1.4_genomic.fna	1	Are all genomes w/any evidence of 2 copies of GHR female?
Accipitriformes	Nisaetus_nipalensis	GCA_012487455.1	DRR190839	Not recorded	Female	Low <0.50	28.9661	46.35	0.624943	GCF_900496995.4_bAquChr1.4_genomic.fna	1	Are all genomes w/any evidence of 2 copies of GHR female?
Strigiformes	Otus_sunia	GCA_010365825.1	SRR6656021	Not recorded	Female	Good >0.50	7.22149	10.2895	0.701831	GCA_031877795.1_bStrAlu1.hap1_genomic.fna	5	Are all genomes w/any evidence of 2 copies of GHR female?
Accipitriformes	Pandion_haliaetus	GCA_026930845.1	SRR17688956	Not recorded	Female	Low <0.50	8.33334	12.6665	0.657904	GCF_900496995.4_bAquChr1.4_genomic.fna	1	Are all genomes w/any evidence of 2 copies of GHR female?
Accipitriformes	Polyboroides_typus	GCA_026937515.1	SRR18184967	Not recorded	Female	Good >0.50	8.89113	15.358	0.578925	GCF_900496995.4_bAquChr1.4_genomic.fna	1	Are all genomes w/any evidence of 2 copies of GHR female?
Charadriiformes	Xenus_cinereus	GCA_025774025.1	SRR14427016	Not recorded	Female	Low <0.50	6.96768	12.2081	0.570742	GCA_017639485.1_bPluApr1.pri_genomic.fna	4	Are all genomes w/any evidence of 2 copies of GHR female?
Charadriiformes	Ibidorhyncha_struthersii	GCA_013398815.1	SRR9947056	Male	Female	Good >0.50	6.63249	10.3239	0.64244	GCA_017639485.1_bPluApr1.pri_genomic.fna	4	Are all genomes w/any evidence of 2 copies of GHR female?
Accipitriformes	Milvus_lineatus	GCA_035592195.1	SRR25663121	Male	Female	Good >0.50	6.59926	10.5905	0.62313	GCF_900496995.4_bAquChr1.4_genomic.fna	1	Are all genomes w/any evidence of 2 copies of GHR female?
Accipitriformes	Pithecophaga_jefferyi	GCA_025728025.1	SRR21034933	Not recorded	Female	None	6.54781	9.66785	0.677277	GCF_900496995.4_bAquChr1.4_genomic.fna	1	Is this "female" Accipitriform genome (that lacks evidence of GHR-W) really female?
Accipitriformes	Aviceda_subcristata	GCA_026770115.1	SRR19754913	Female	Female	None	7.40416	11.6031	0.638119	GCF_900496995.4_bAquChr1.4_genomic.fna	4	Is this "female" Accipitriform genome (that lacks evidence of GHR-W) really female?
Accipitriformes	Cathartes_aura	GCA_000699945.1	SRR954276	Female	Female	None	6.4151	9.96265	0.643915	GCF_900496995.4_bAquChr1.4_genomic.fna	1	Is this "female" Accipitriform genome (that lacks evidence of GHR-W) really female?
Accipitriformes	Chelictinia_riocourii	GCA_026930925.1	SRR18272074	Female	Female	None	6.6677	10.8846	0.612581	GCF_900496995.4_bAquChr1.4_genomic.fna	1	Is this "female" Accipitriform genome (that lacks evidence of GHR-W) really female?
Accipitriformes	Circaetus_spectabilis	GCA_034781195.1	SRR25662807	Female	Female	None	8.74433	10.1397	0.862385	GCF_900496995.4_bAquChr1.4_genomic.fna	1	Is this "female" Accipitriform genome (that lacks evidence of GHR-W) really female?
Accipitriformes	Haliaeetus_ichthyaetus	GCA_025448135.1	SRR19625954	Female	Female	None	4.90081	7.23324	0.67754	GCF_900496995.4_bAquChr1.4_genomic.fna	1	Is this "female" Accipitriform genome (that lacks evidence of GHR-W) really female?
Accipitriformes	Leucopternis_lacernulatus	GCA_029890015.1	SRR18186811	Female	Female	None	6.75558	10.9479	0.617066	GCF_900496995.4_bAquChr1.4_genomic.fna	1	Is this "female" Accipitriform genome (that lacks evidence of GHR-W) really female?
Accipitriformes	Leucopternis_melanops	GCA_026213055.1	SRR18272076	Female	Female	None	8.08323	9.41864	0.858216	GCF_900496995.4_bAquChr1.4_genomic.fna	1	Is this "female" Accipitriform genome (that lacks evidence of GHR-W) really female?
Accipitriformes	Lophaetus_occipitalis	GCA_034782555.1	SRR25662850	Female	Female	None	6.16332	7.43673	0.828767	GCF_900496995.4_bAquChr1.4_genomic.fna	1	Is this "female" Accipitriform genome (that lacks evidence of GHR-W) really female?
Accipitriformes	Parabuteo_unicinctus	GCA_025311615.1	SRR18333723	Female	Female	None	8.02549	9.95	0.806582	GCF_900496995.4_bAquChr1.4_genomic.fna	1	Is this "female" Accipitriform genome (that lacks evidence of GHR-W) really female?
Accipitriformes	Spilornis_abbotti	GCA_027564575.1	SRR19580237	Female	Female	None	8.14448	11.4978	0.708351	GCF_900496995.4_bAquChr1.4_genomic.fna	1	Is this "female" Accipitriform genome (that lacks evidence of GHR-W) really female?
Accipitriformes	Accipiter_rhodogaster	GCA_034782535.1	SRR25668563	Female	Female	None	4.93494	7.68357	0.642272	GCF_900496995.4_bAquChr1.4_genomic.fna	1	Is this "female" Accipitriform genome (that lacks evidence of GHR-W) really female?
Accipitriformes	Aquila_audax	GCA_027497755.1	SRR19624717	Female	Male	None	10.3122	9.98363	1.03291	GCF_900496995.4_bAquChr1.4_genomic.fna	1	Is this "female" Accipitriform genome (that lacks evidence of GHR-W) really female?
Accipitriformes	Aquila_gurneyi	GCA_034782695.1	SRR25662783	Female	Male	None	15.069	14.2745	1.05566	GCF_900496995.4_bAquChr1.4_genomic.fna	1	Is this "female" Accipitriform genome (that lacks evidence of GHR-W) really female?
Accipitriformes	Aquila_rapax	GCA_034782595.1	SRR25661111	Female	Male	None	8.73012	8.85236	0.986191	GCF_900496995.4_bAquChr1.4_genomic.fna	1	Is this "female" Accipitriform genome (that lacks evidence of GHR-W) really female?
Accipitriformes	Buteo_regalis	GCA_027564535.1	SRR19167630	Female	Male	None	8.68861	7.66437	1.13364	GCF_900496995.4_bAquChr1.4_genomic.fna	1	Is this "female" Accipitriform genome (that lacks evidence of GHR-W) really female?
Accipitriformes	Haliaeetus_vocifer	GCA_034782675.1	SRR25626359	Female	Male	None	12.0083	11.2546	1.06697	GCF_900496995.4_bAquChr1.4_genomic.fna	1	Is this "female" Accipitriform genome (that lacks evidence of GHR-W) really female?
Accipitriformes	Pernis_celebensis	GCA_025802475.2	SRR19612714	Female	Male	None	4.24576	3.34471	1.2694	GCF_900496995.4_bAquChr1.4_genomic.fna	1	Is this "female" Accipitriform genome (that lacks evidence of GHR-W) really female?
Sphenisciformes	Aptenodytes_forsteri	GCA_000699145.1	SRR1144986	Male	Male	None	3.71369	3.91026	0.94973	GCA_027474245.1_bSphHub1.pri_genomic.fna	5	KNOWN male, expanding pool of males to see range of Z:A ratios
Strigiformes	Athene_cunicularia	GCA_003259725.1	SRR6670124	Male	Male	None	15.0569	15.1866	0.99146	GCA_031877795.1_bStrAlu1.hap1_genomic.fna	5	KNOWN male, expanding pool of males to see range of Z:A ratios
Accipitriformes	Haliaeetus_albicilla	GCF_000691405.1	SRR956892	Male	Male	None	14.7877	14.3598	1.0298	GCF_900496995.4_bAquChr1.4_genomic.fna	1	KNOWN male, expanding pool of males to see range of Z:A ratios
Accipitriformes	Haliaeetus_leucocephalus	GCF_000737465.1	SRR1176806	Male	Male	None	10.2834	10.1531	1.01283	GCF_900496995.4_bAquChr1.4_genomic.fna	1	KNOWN male, expanding pool of males to see range of Z:A ratios
Sphenisciformes	Pygoscelis_adeliae	GCA_000699105.1	SRR1145007	Male	Male	None	12.5093	12.2569	1.02059	GCA_027474245.1_bSphHub1.pri_genomic.fna	5	KNOWN male, expanding pool of males to see range of Z:A ratios
Accipitriformes	Accipiter_erythropus	GCA_027497835.1	SRR19076326	Not recorded	Female	None	13.2624	21.1966	0.625685	GCF_900496995.4_bAquChr1.4_genomic.fna	1	Sexing unknown Accipitriform genomes
Accipitriformes	Clanga_hastata	GCA_034782435.1	SRR25663069	Not recorded	Female	None	7.81046	12.5596	0.621872	GCF_900496995.4_bAquChr1.4_genomic.fna	1	Sexing unknown Accipitriform genomes
Accipitriformes	Erythrotriorchis_buergersi	GCA_029814485.1	SRR22494351	Not recorded	Female	None	10.1667	16.9069	0.601334	GCF_900496995.4_bAquChr1.4_genomic.fna	1	Sexing unknown Accipitriform genomes
Accipitriformes	Buteo_rufinus	GCA_026259535.1	SRR19067741	Not recorded	Male	None	15.3255	15.1891	1.00898	GCF_900496995.4_bAquChr1.4_genomic.fna	1	Sexing unknown Accipitriform genomes
Accipitriformes	Circaetus_gallicus	GCA_025504725.1	SRR19071400	Not recorded	Male	None	20.5419	19.7185	1.04176	GCF_900496995.4_bAquChr1.4_genomic.fna	1	Sexing unknown Accipitriform genomes
Accipitriformes	Elanoides_forficatus	GCA_025311575.1	SRR18332084	Not recorded	Male	None	9.66066	9.3381	1.03454	GCF_900496995.4_bAquChr1.4_genomic.fna	1	Sexing unknown Accipitriform genomes
Accipitriformes	Elanus_axillaris	GCA_026212715.1	SRR18311013	Not recorded	Male	None	18.8359	18.3111	1.02866	GCF_900496995.4_bAquChr1.4_genomic.fna	1	Sexing unknown Accipitriform genomes
Accipitriformes	Geranoaetus_melanoleucus	GCA_034782615.1	SRR25658126	Not recorded	Male	None	11.5379	11.3412	1.01734	GCF_900496995.4_bAquChr1.4_genomic.fna	1	Sexing unknown Accipitriform genomes
Accipitriformes	Harpyhaliaetus_solitarius	GCA_027564715.1	SRR17835758	Not recorded	Male	None	24.0963	22.5002	1.07094	GCF_900496995.4_bAquChr1.4_genomic.fna	1	Sexing unknown Accipitriform genomes
Accipitriformes	Harpyopsis_novaeguineae	GCA_026930785.1	SRR17853881	Not recorded	Male	None	4.9635	4.50576	1.10159	GCF_900496995.4_bAquChr1.4_genomic.fna	1	Sexing unknown Accipitriform genomes
Accipitriformes	Morphnarchus_princeps	GCA_026153235.1	SRR21034931	Not recorded	Male	None	13.1492	13.817	0.951668	GCF_900496995.4_bAquChr1.4_genomic.fna	1	Sexing unknown Accipitriform genomes
Accipitriformes	Pseudastur_occidentalis	GCA_025802415.1	SRR21115777	Not recorded	Male	None	9.62371	10.0562	0.956993	GCF_900496995.4_bAquChr1.4_genomic.fna	1	Sexing unknown Accipitriform genomes
