## Supplemental Table 3 for "Retention of a female-specific growth hormone receptor gene correlates with reverse sexual size dimorphism in birds"

### Sheet: GHR_Supplemental_Table_3_Aug_3
For Fem_Larger, greater female mass = 1, equal female/male mass = 0, smaller female mass = -1
Species	Fem_Larger	Evidence of 2 GHRs	Fem_Mass	Male_Mass	Sex_Mass_Ratio
Acanthisitta_chloris	1	No	7.6	6.3	1.20635
Acrocephalus_arundinaceus	0	No	27.2	27.2	1
Acrocephalus_scirpaceus	0	No	12.875	12.875	1
Actenoides_hombroni	1	Yes	126.5	116	1.09052
Aegithalos_caudatus	0	No	8.3	8.3	1
Aegotheles_bennetti	1	No	60	47.25	1.26984
Agelaius_phoenicius	-1	No	39.5	65.3	0.6049
Alaudala_cheleensis	0	No	23.5	23.5	1
Alethe_diademata	-1	No	29.8	32.6	0.91411
Alopecoenas_beccarii	-1	Yes	59	94	0.62766
Amazona_aestiva	0	No	400	400	1
Anas_platyrhynchos	-1	No	1095	1246	0.878812
Anser_cygnoides	-1	No	3450	3575	0.965035
Anthochaera_phrygia	-1	No	3150	3500	0.9
Antigone_vipio	0	No	5625	5625	1
Apteryx_mantelli	1	No	2955	2250	1.31333
Apus_apus	0	No	41.5	41.5	1
Aramus_guarauna	-1	Yes	947.72	1099.7	0.861799
Archilochus_colubris	1	No	3.3	2.9	1.13793
Ardeotis_kori	-1	No	5620	11300	0.497345
Arenaria_interpres	1	Yes	138	134	1.02985
Atrichornis_clamosus	-1	No	34.3	51.8	0.662162
Balaeniceps_rex	-1	No	5268	6700	0.786269
Baryphthengus_martii	1	No	189	153	1.23529
Bombycilla_garrulus	0	No	56	56	1
Bucco_capensis	1	No	1347	929	1.44995
Bucorvus_abyssinicus	-1	No	3300	4000	0.825
Burhinus_oedicnemus	0	Yes	NA	NA	1
Buteo_jamaicensis	1	Yes	1224	1028	1.19066
Callipepla_squamata	-1	No	177	191	0.926702
Calonectris_borealis	-1	No	674	842.86	0.799658
Calypte_anna	-1	No	4	4.5	0.888889
Calyptomena_viridis	0	No	57.9	57.9	1
Campylorhamphus_procurvoides	0	No	34.4	34.4	1
Caprimulgus_europaeus	1	No	81	76	1.06579
Cardinalis_cardinalis	-1	No	41.8	43.5	0.96092
Cariama_cristata	0	Yes	1862.5	1862.5	1
Casuarius_casuarius	-1	No	58500	65000	0.9
Cathartes_aura	1	No	1719.71	1507.16	1.14103
Centropus_bengalensis	1	No	148	86.2	1.71694
Cephalopterus_ornatus	-1	No	380	500	0.76
Cepphus_grylle	0	Yes	375	375	1
Chaetops_frenatus	-1	No	52.7	57.4	0.918118
Charadrius_alexandrinus	-1	No	39.91	41.45	0.962847
Chelictinia_riocourii	1	No	NA	NA	1
Chiroxiphia_lanceolata	1	No	16.95	16.5	1.02727
Chloroceryle_aenea	1	No	14	13	1.07692
Chloropsis_cyanopogon	-1	No	19.5	21.55	0.904872
Chloropsis_hardwickii	-1	No	29.5	36	0.819444
Cicinnurus_regius	-1	No	48	54	0.888889
Ciconia_maguari	-1	No	3800	4200	0.904762
Cinclus_mexicanus	-1	No	54.6	61	0.895082
Cnemophilus_loriae	-1	No	79	93	0.849462
Corvus_brachyrhynchos	-1	No	474	538	0.881041
Corythaixoides_concolor	-1	No	253.5	260	0.975
Crypturellus_soui	1	Yes	236	198	1.19192
Cyanoderma_ruficeps	0	No	9.5	9.5	1
Dicaeum_eximium	0	No	8.25	8.25	1
Donacobius_atricapilla	0	No	36.5	36.5	1
Dromaius_novaehollandiae	1	Yes	36900	31500	1.17143
Dryobates_pubescens	-1	No	25.9	27.5	0.941818
Dryoscopus_gambensis	-1	No	32.5	33.5	0.970149
Emberiza_fucata	0	No	17.5	17.5	1
Eolophus_roseicapilla	-1	No	257	286	0.898601
Eopsaltria_australis	-1	No	19.5	23	0.847826
Erpornis_zantholeuca	0	No	12.5	12.5	1
Eubucco_bourcierii	-1	No	35.5	37.5	0.946667
Eudromia_elegans	1	Yes	709	680	1.04265
Eudyptes_schlegeli	-1	Yes	4000	4500	0.888889
Eurypyga_helias	-1	No	199.5	247	0.807692
Eurystomus_gularis	1	No	98	92	1.06522
Falco_biarmicus	1	No	726	506	1.43478
Fregata_magnificens	1	Yes	1704	1170	1.45641
Galbula_dea	0	No	28.75	28.75	1
Gallus_gallus	-1	No	820	988	0.82996
Geococcyx_californianus	-1	No	290	320	0.90625
Geospiza_fortis	0	No	25	25	1
Geothlypis_trichas	-1	No	9.2	9.7	0.948454
Glareola_pratincola	0	No	79	79	1
Grallaria_varia	0	No	NA	NA	1
Gymnorhina_tibicen	0	No	285	285	1
Haemorhous_mexicanus	-1	No	20.67	21.25	0.972706
Heliornis_fulica	0	No	NA	NA	1
Hemiprocne_comata	0	No	NA	NA	1
Henicopernis_longicauda	1	Yes	650	538.5	1.20706
Himantopus_himantopus	0	Yes	205	205	1
Hirundo_rustica	-1	No	15.8	16.2	0.975309
Hylia_prasina	-1	No	12.1	14.1	0.858156
Ibidorhyncha_struthersii	1	Yes	NA	NA	NA
Illadopsis_cleaveri	0	No	29	29	1
Indicator_indicator	0	No	48.5	48.5	1
Irena_cyanogastra	0	No	82.35	83.55	0.985637
Jacana_jacana	1	No	292	140	0.479452
Lanius_ludovicianus	-1	No	45.98	50.75	0.90601
Lonchura_striata_domestica	0	No	11.25	11.25	1
Lycocorax_pyrrhopterus	-1	No	250	269	0.929368
Machaerirhynchus_nigripectus	-1	No	NA	NA	NA
Malurus_cyaneus_samueli	-1	No	10.5	11.3	0.929204
Melopsittacus_undulatus	-1	No	28.8	29.2	0.986301
Merops_nubicus	0	No	36.5	36.5	1
Mesembrinibis_cayennensis	-1	No	715	785	0.910828
Mesitornis_unicolor	0	No	148	148	1
Motacilla_alba	-1	No	19.75	22	0.897727
Myiagra_hebetior	0	No	20	20	1
Myiozetetes_cayanensis	-1	No	26.66	27	0.987407
Neopipo_cinnamomea	0	No	9.3	9.3	1
Nesospiza_acunhae	-1	No	27.9	29.2	0.955479
Nicator_chloris	-1	No	43.3	49.1	0.881874
Nothura_maculosa	1	No	289	250	1.156
Nyctibius_grandis	0	No	52	52	1
Nycticorax_nycticorax	-1	No	826.6	913.1	0.905268
Oceanites_oceanicus	0	No	32	32	1
Oceanodroma_tethys	0	No	27	27	1
Opisthocomus_hoazin	0	No	696	696	1
Oriolus_oriolus	0	No	72	72	1
Oxylabes_madagascariensis	0	No	24	24	1
Oxyura_jamaicensis	-1	No	588	629	0.934817
Pachycephala_philippinensis	0	No	24	24	1
Pachyramphus_minor	1	No	36.9	36.4	1.01374
Pandion_haliaetus	1	Yes	1800	1350	1.33333
Panurus_biarmicus	-1	No	14	15	0.933333
Pardalotus_punctatus	0	No	9.5	9.5	1
Passer_domesticus	-1	No	27.4	28	0.978571
Pedionomus_torquatus	1	No	72.4	54	1.34074
Pelecanoides_urinatrix	0	No	153.1	157.8	0.970215
Petroica_traversi	0	No	22.75	22.75	1
Peucedramus_taeniatus	0	No	NA	NA	1
Phaethon_lepturus	0	Yes	NA	NA	1
Phaetusa_simplex	0	Yes	227.5	227.5	1
Phalacrocorax_auritus	-1	No	1831	2089	0.876496
Phylloscopus_collybita	-1	No	5.97	6.59	0.905918
Pitta_sordida	0	No	58.64	63.1	0.929319
Platysteira_castanea	-1	No	13.9	14.3	0.972028
Ploceus_nigricollis	-1	No	23.9	26.31	0.9084
Pluvialis_apricaria	0	Yes	NA	NA	1
Podargus_strigoides	-1	No	297	354	0.838983
Podilymbus_podiceps	-1	No	358	474	0.755274
Poecile_atricapillus	-1	No	10.56	11.11	0.950495
Pogoniulus_pusillus_pusillus	0	No	NA	NA	1
Polioptila_caerulea	0	No	NA	NA	1
Porphyrio_hochstetteri	-1	No	2268	2673	0.848485
Prinia_subflava	-1	No	8.3	9	0.922222
Prunella_fulvescens	0	No	20	20	1
Pseudorectes_ferrugineus	0	No	93.5	93.5	1
Psilopogon_haemacephalus	-1	No	36.14	47.03	0.768446
Psittacula_krameri	-1	No	107	126	0.849206
Psittacus_erithacus	0	No	446	446	1
Ptilonorhynchus_violaceus	-1	No	213	225	0.946667
Ptilorrhoa_leucosticta	0	No	50	50	1
Pycnonotus_jocosus	0	No	42	42	1
Ramphastos_sulfuratus	-1	No	401	433	0.926097
Regulus_satrapa	-1	No	6.1	6.3	0.968254
Rhegmatorhina_hoffmannsi	0	No	31	31	1
Rhinopomastus_cyanomelas	-1	No	27.81	34.75	0.800288
Rhynochetos_jubatus	0	No	NA	NA	1
Sakesphorus_luctuosus	0	No	30	30	1
Sarcoramphus_papa	-1	Yes	2948.4	3524.5	0.836544
Sclerurus_mexicanus	0	No	25.7	25.36	1.01341
Setophaga_petechia	-1	No	9.6	10	0.96
Sinosuthora_webbiana	-1	No	9.5	9.75	0.974359
Sitta_europaea	-1	No	18.6	20	0.93
Spheniscus_humboldti	-1	Yes	4047	4711	0.859053
Steatornis_caripensis	-1	No	360	390	0.923077
Stercorarius_parasiticus	1	No	478	413	1.15738
Strigops_habroptila	-1	No	1500	2000	0.75
Strix_occidentalis	1	Yes	663	579	1.14508
Struthio_camelus	-1	No	100000	128000	0.78125
Sturnus_vulgaris	-1	No	84.4	87.6	0.96347
Sula_dactylatra	1	Yes	1584	1450	1.09241
Sylvia_atricapilla	0	No	19.75	19.75	1
Thinocorus_orbignyianus	0	No	118	118	1
Thryothorus_ludovicianus	-1	No	18.7	21.2	0.882075
Tichodroma_muraria	-1	No	18	18.5	0.972973
Tinamus_guttatus	1	Yes	738	638	1.15674
Todus_mexicanus	-1	No	5.9	6.3	0.936508
Toxostoma_redivivum	0	No	84.4	84.4	1
Trogon_surrucura	0	No	NA	NA	1
Turdus_rufiventris	1	No	72.2	66.8	1.08084
Tyrannus_savana	-1	No	30	32	0.9375
Tyto_alba	1	Yes	445	361	1.23269
Urocolius_indicus	0	No	55.7	55.7	1
Vidua_macroura	-1	No	15.5	16	0.96875
Vireo_altiloquus	0	No	17.9	17.9	1
Zonotrichia_albicollis	-1	No	26.915	28.33	0.950053
Zosterops_borbonicus	-1	No	9.2	8.4	1.09524
